# Antarctic biodiversity predictions through substrate qualities and environmental DNA

**DOI:** 10.1101/2021.08.18.456862

**Authors:** Paul Czechowski, Michel de Lange, Micheal Knapp, Aleks Terauds, Mark I. Stevens

## Abstract

Antarctic conservation science is important to enhance Antarctic policy and to understand alterations of terrestrial Antarctic biodiversity. Antarctic conservation will have limited long term effect in the absence of large-scale biodiversity data, but if such data were available, it is likely to improve environmental protection regimes. To enable Antarctic biodiversity prediction across continental spatial scales through proxy variables, in the absence of baseline surveys, we link Antarctic substrate-derived environmental DNA (eDNA) sequence data from the remote Antarctic Prince Charles Mountains to a selected range of concomitantly collected measurements of substrate properties. We achieve this using a statistical method commonly used in machine learning. We find neutral substrate pH, low conductivity, and some substrate minerals to be important predictors of presence for basidiomycetes, chlorophytes, ciliophorans, nematodes, or tardigrades. Our bootstrapped regression reveals how variations of the identified substrate parameters influence probabilities of detecting eukaryote phyla across vast and remote areas of Antarctica. We believe that our work may improve future taxon distribution modelling and aid targeting logistically challenging biodiversity surveys.
