## Supplementary material for "Antarctic biodiversity predictions through substrate qualities and environmental DNA": Web Table 2

### Sheet: Sheet 1
Variable	Observations	Desirable	Fraction defined
AGE_KA	91	154	0.590909
AMMN	55	154	0.357143
CALCITE	149	154	0.967532
CARB	100	154	0.649351
CHLORITE	149	154	0.967532
COND	153	154	0.993506
DOLOMITE	149	154	0.967532
ELEVATION	151	154	0.980519
FELDSPAR	149	154	0.967532
GARNETS	149	154	0.967532
KAOLCHLOR	149	154	0.967532
LatDEC	154	154	1
LongDEC	154	154	1
MICAS	149	154	0.967532
NITR	102	154	0.662338
PH_CACL	153	154	0.993506
PH_H2O	153	154	0.993506
PHOS	86	154	0.558442
POTA	153	154	0.993506
QUARTZ	149	154	0.967532
RACMO_precip_mm_35to1km	154	154	1
RACMO_tmp_2m_35to1km	154	154	1
RACMO_windsp_10m_35to1km	154	154	1
RibLibConcAvg	154	154	1
RibPoolConcAvg	154	154	1
RLU	152	154	0.987013
SLOPE	154	154	1
SULPH	153	154	0.993506
TEXT	153	154	0.993506
TITANITE	149	154	0.967532
