## Supplementary material for "Antarctic biodiversity predictions through substrate qualities and environmental DNA": Web Table 6

### Sheet: Sheet 1
superkingdom	phylum	class	order	family	genus	species
Eukaryota	Basidiomycota	Agaricomycetes	Agaricales	Amanitaceae	Amanita	Amanita brunnescens
Eukaryota	Basidiomycota	Agaricomycetes	Agaricales	Bolbitiaceae	Agrocybe	Agrocybe rivulosa
Eukaryota	Basidiomycota	Agaricomycetes	Agaricales	Cortinariaceae	Hebeloma	Hebeloma crustuliniforme
Eukaryota	Basidiomycota	Agaricomycetes	Agaricales	Entolomataceae	Rhodocybella	Rhodocybella rhododendri
Eukaryota	Basidiomycota	Agaricomycetes	Agaricales	Hygrophoraceae	Dictyonema	Dictyonema sericeum
Eukaryota	Basidiomycota	Agaricomycetes	Agaricales	Hygrophoraceae	Porpolomopsis	Porpolomopsis aff. calyptriformis DJL05TN80 (TENN)
Eukaryota	Basidiomycota	Agaricomycetes	Agaricales	Marasmiaceae	Marasmius	Marasmius sp.
Eukaryota	Basidiomycota	Agaricomycetes	Agaricales	Omphalotaceae	Mycetinis	Mycetinis alliaceus
Eukaryota	Basidiomycota	Agaricomycetes	Agaricales	Physalacriaceae	Gloiocephala	Gloiocephala aquatica
Eukaryota	Basidiomycota	Agaricomycetes	Agaricales	Tricholomataceae	Laccaria	Laccaria sp.
Eukaryota	Basidiomycota	Agaricomycetes	Auriculariales	Auriculariaceae	Auricularia	Auricularia auricula-judae
Eukaryota	Basidiomycota	Agaricomycetes	Boletales	Suillaceae	Suillus	Suillus lakei
Eukaryota	Basidiomycota	Agaricomycetes	Boletales	undefined	Leucogyrophana	Leucogyrophana romellii
Eukaryota	Basidiomycota	Agaricomycetes	Cantharellales	Ceratobasidiaceae	Rhizoctonia	Rhizoctonia solani
Eukaryota	Basidiomycota	Agaricomycetes	Corticiales	Corticiaceae	Limonomyces	Limonomyces roseipellis
Eukaryota	Basidiomycota	Agaricomycetes	Corticiales	Corticiaceae	Rogersella	Rogersella griseliniae
Eukaryota	Basidiomycota	Agaricomycetes	Hymenochaetales	Hymenochaetaceae	Hymenochaete	Hymenochaete cruenta
Eukaryota	Basidiomycota	Agaricomycetes	Hymenochaetales	undefined	Resinicium	Resinicium friabile
Eukaryota	Basidiomycota	Agaricomycetes	Hymenochaetales	undefined	Resinicium	Resinicium mutabile
Eukaryota	Basidiomycota	Agaricomycetes	Polyporales	Meripilaceae	Rigidoporus	Rigidoporus corticola
Eukaryota	Basidiomycota	Agaricomycetes	Polyporales	Phanerochaetaceae	Donkia	Donkia pulcherrima
Eukaryota	Basidiomycota	Agaricomycetes	Polyporales	Phanerochaetaceae	Phanerochaete	Phanerochaete chrysosporium
Eukaryota	Basidiomycota	Agaricomycetes	Russulales	Stereaceae	Stereum	Stereum rugosum
Eukaryota	Basidiomycota	Atractiellomycetes	Atractiellales	Hoehnelomycetaceae	Proceropycnis	Proceropycnis pinicola
Eukaryota	Basidiomycota	Cystobasidiomycetes	Erythrobasidiales	Erythrobasidiaceae	Bannoa	Bannoa sp.
Eukaryota	Basidiomycota	Cystobasidiomycetes	undefined	undefined	Buckleyzyma	Buckleyzyma aurantiaca
Eukaryota	Basidiomycota	Dacrymycetes	Dacrymycetales	Cerinomycetaceae	Cerinomyces	Cerinomyces canadensis
Eukaryota	Basidiomycota	Exobasidiomycetes	Exobasidiales	Brachybasidiaceae	Meira	Meira sp.
Eukaryota	Basidiomycota	Exobasidiomycetes	Golubeviales	Golubeviaceae	Golubevia	Golubevia sp. ME-2016
Eukaryota	Basidiomycota	Microbotryomycetes	Kriegeriales	Camptobasidiaceae	Glaciozyma	Glaciozyma antarctica
Eukaryota	Basidiomycota	Microbotryomycetes	Kriegeriales	Kriegeriaceae	Yamadamyces	Yamadamyces sp.
Eukaryota	Basidiomycota	Microbotryomycetes	Leucosporidiales	Leucosporidiaceae	Leucosporidium	Leucosporidium sp.
Eukaryota	Basidiomycota	Microbotryomycetes	Sporidiobolales	Sporidiobolaceae	Rhodotorula	Rhodotorula glutinis
Eukaryota	Basidiomycota	Microbotryomycetes	Sporidiobolales	Sporidiobolaceae	Rhodotorula	Rhodotorula mucilaginosa
Eukaryota	Basidiomycota	Microbotryomycetes	undefined	Chrysozymaceae	Chrysozyma	Chrysozyma sp.
Eukaryota	Basidiomycota	Pucciniomycetes	Pucciniales	undefined	Aecidium	Aecidium kalanchoes
Eukaryota	Basidiomycota	Tremellomycetes	Cystofilobasidiales	Cystofilobasidiaceae	Cystofilobasidium	Cystofilobasidium infirmominiatum
Eukaryota	Basidiomycota	Tremellomycetes	Cystofilobasidiales	Mrakiaceae	Mrakia	Mrakia frigida
Eukaryota	Basidiomycota	Tremellomycetes	Cystofilobasidiales	Mrakiaceae	Udeniomyces	Udeniomyces puniceus
Eukaryota	Basidiomycota	Tremellomycetes	Filobasidiales	Filobasidiaceae	Goffeauzyma	Goffeauzyma iberica
Eukaryota	Basidiomycota	Tremellomycetes	Filobasidiales	Filobasidiaceae	Goffeauzyma	Goffeauzyma metallitolerans
Eukaryota	Basidiomycota	Tremellomycetes	Holtermanniales	undefined	Holtermannia	Holtermannia sp.
Eukaryota	Basidiomycota	Tremellomycetes	Holtermanniales	undefined	Holtermanniella	Holtermanniella nyarrowii
Eukaryota	Basidiomycota	Tremellomycetes	Tremellales	Bulleraceae	Fonsecazyma	Fonsecazyma sp.
Eukaryota	Basidiomycota	Tremellomycetes	Tremellales	Bulleraceae	Genolevuria	Genolevuria sp.
Eukaryota	Basidiomycota	Tremellomycetes	Tremellales	Bulleribasidiaceae	Derxomyces	Derxomyces sp.
Eukaryota	Basidiomycota	Tremellomycetes	Tremellales	Bulleribasidiaceae	Hannaella	Hannaella pagnoccae
Eukaryota	Basidiomycota	Tremellomycetes	Tremellales	Bulleribasidiaceae	Hannaella	Hannaella sp.
Eukaryota	Basidiomycota	Tremellomycetes	Tremellales	Bulleribasidiaceae	Vishniacozyma	Vishniacozyma carnescens
Eukaryota	Basidiomycota	Tremellomycetes	Tremellales	Bulleribasidiaceae	Vishniacozyma	Vishniacozyma dimennae
Eukaryota	Basidiomycota	Tremellomycetes	Tremellales	Bulleribasidiaceae	Vishniacozyma	Vishniacozyma peneaus
Eukaryota	Basidiomycota	Tremellomycetes	Tremellales	Bulleribasidiaceae	Vishniacozyma	Vishniacozyma sp.
Eukaryota	Basidiomycota	Tremellomycetes	Tremellales	Cryptococcaceae	Cryptococcus	Cryptococcus sp. 6-13
Eukaryota	Basidiomycota	Tremellomycetes	Tremellales	Phaeotremellaceae	Phaeotremella	Phaeotremella sp.
Eukaryota	Basidiomycota	Tremellomycetes	Tremellales	Syzygosporaceae	Syzygospora	Syzygospora alba
Eukaryota	Basidiomycota	Tremellomycetes	Trichosporonales	Trichosporonaceae	Apiotrichum	Apiotrichum domesticum
Eukaryota	Basidiomycota	Tremellomycetes	Trichosporonales	Trichosporonaceae	Apiotrichum	Apiotrichum loubieri
Eukaryota	Basidiomycota	Tremellomycetes	Trichosporonales	Trichosporonaceae	Apiotrichum	Apiotrichum wieringae
Eukaryota	Basidiomycota	Tremellomycetes	Trichosporonales	Trichosporonaceae	Trichosporon	Trichosporon sp.
Eukaryota	Basidiomycota	Tritirachiomycetes	Tritirachiales	Tritirachiaceae	Tritirachium	Tritirachium egenum
Eukaryota	Basidiomycota	Ustilaginomycetes	Ustilaginales	Ustilaginaceae	Ustilago	Ustilago bromivora
Eukaryota	Basidiomycota	Wallemiomycetes	Wallemiales	Wallemiaceae	Wallemia	Wallemia sp.
Eukaryota	Chlorophyta	Chlorophyceae	Chaetophorales	Chaetophoraceae	Diplosphaera	Diplosphaera chodatii
Eukaryota	Chlorophyta	Chlorophyceae	Chaetophorales	Chaetophoraceae	Pleurococcus	Pleurococcus sp. WJT43VFNP24
Eukaryota	Chlorophyta	Chlorophyceae	Chlamydomonadales	Chlamydomonadaceae	Chloromonas	Chloromonas fonticola
Eukaryota	Chlorophyta	Chlorophyceae	Chlamydomonadales	Chlamydomonadaceae	Chloromonas	Chloromonas nivalis
Eukaryota	Chlorophyta	Chlorophyceae	Chlamydomonadales	Chlamydomonadaceae	Chloromonas	Chloromonas sp. CCCryo273-06
Eukaryota	Chlorophyta	Chlorophyceae	Chlamydomonadales	Chlamydomonadaceae	Chloromonas	Chloromonas sp. KNF0032
Eukaryota	Chlorophyta	Chlorophyceae	Chlamydomonadales	Chlamydomonadaceae	Chloromonas	Chloromonas subdivisa
Eukaryota	Chlorophyta	Chlorophyceae	Chlamydomonadales	Chlamydomonadaceae	Oophila	Oophila amblystomatis
Eukaryota	Chlorophyta	Chlorophyceae	Chlamydomonadales	Chlamydomonadaceae	Rhysamphichloris	Rhysamphichloris curta
Eukaryota	Chlorophyta	Chlorophyceae	Chlamydomonadales	Chlorococcaceae	Characium	Characium perforatum
Eukaryota	Chlorophyta	Chlorophyceae	Chlamydomonadales	Dunaliellaceae	Hafniomonas	Hafniomonas reticulata
Eukaryota	Chlorophyta	Chlorophyceae	Chlamydomonadales	Haematococcaceae	Haematococcus	Haematococcus lacustris
Eukaryota	Chlorophyta	Chlorophyceae	Chlamydomonadales	Haematococcaceae	Rusalka	Rusalka fusiformis
Eukaryota	Chlorophyta	Chlorophyceae	Chlamydomonadales	Spondylomoraceae	Pascherina	Pascherina tetras
Eukaryota	Chlorophyta	Chlorophyceae	Chlamydomonadales	undefined	Sanguina	Sanguina nivaloides
Eukaryota	Chlorophyta	Chlorophyceae	Sphaeropleales	Dictyococcaceae	Dictyococcus	Dictyococcus sp. KF 45
Eukaryota	Chlorophyta	Chlorophyceae	Sphaeropleales	Mychonastaceae	Mychonastes	Mychonastes sp. KAS820
Eukaryota	Chlorophyta	Chlorophyceae	Sphaeropleales	Radiococcaceae	Follicularia	Follicularia texensis
Eukaryota	Chlorophyta	Chlorophyceae	Sphaeropleales	Scenedesmaceae	Scenedesmus	Scenedesmus sp. NJ-1
Eukaryota	Chlorophyta	Chlorophyceae	Sphaeropleales	Scenedesmaceae	Tetradesmus	Tetradesmus incrassatulus
Eukaryota	Chlorophyta	Chlorophyceae	Tetrasporales	Palmellaceae	Sphaerocystis	cf. Sphaerocystis sp. CCCryo 133-01
Eukaryota	Chlorophyta	Chlorophyceae	undefined	undefined	Desmococcus	Desmococcus olivaceus
Eukaryota	Chlorophyta	Mamiellophyceae	Monomastigales	Monomastigaceae	Monomastix	Monomastix minuta
Eukaryota	Chlorophyta	Mamiellophyceae	Monomastigales	Monomastigaceae	Monomastix	Monomastix sp. M0722
Eukaryota	Chlorophyta	Mamiellophyceae	Monomastigales	Monomastigaceae	Monomastix	Monomastix sp. OKE-1
Eukaryota	Chlorophyta	Trebouxiophyceae	Chlorellales	Chlorellaceae	Apatococcus	Apatococcus sp. SAG 2145
Eukaryota	Chlorophyta	Trebouxiophyceae	Chlorellales	Chlorellaceae	Catena	Catena viridis
Eukaryota	Chlorophyta	Trebouxiophyceae	Chlorellales	Chlorellaceae	Closteriopsis	Closteriopsis acicularis
Eukaryota	Chlorophyta	Trebouxiophyceae	Chlorellales	Chlorellaceae	Dictyosphaerium	Dictyosphaerium sp. SMUS-2018
Eukaryota	Chlorophyta	Trebouxiophyceae	Chlorellales	Chlorellaceae	Micractinium	Micractinium sp. CCAP 248/14
Eukaryota	Chlorophyta	Trebouxiophyceae	Chlorellales	Chlorellaceae	Micractinium	Micractinium sp. KNUA032
Eukaryota	Chlorophyta	Trebouxiophyceae	Chlorellales	Chlorellaceae	Micractinium	Micractinium sp. SAG 48.93
Eukaryota	Chlorophyta	Trebouxiophyceae	Chlorellales	Chlorellaceae	Micractinium	Micractinium sp. YACCYB505
Eukaryota	Chlorophyta	Trebouxiophyceae	Chlorellales	Oocystaceae	Coenochloris	Coenochloris sp. CCCryo145-01
Eukaryota	Chlorophyta	Trebouxiophyceae	Microthamniales	undefined	Stichococcus	Stichococcus antarcticus
Eukaryota	Chlorophyta	Trebouxiophyceae	Microthamniales	undefined	Stichococcus	Stichococcus sp.
Eukaryota	Chlorophyta	Trebouxiophyceae	Microthamniales	undefined	Stichococcus	Stichococcus sp. SAG 108.80
Eukaryota	Chlorophyta	Trebouxiophyceae	Prasiolales	Koliellaceae	Koliella	Koliella spiculiformis
Eukaryota	Chlorophyta	Trebouxiophyceae	Prasiolales	Prasiolaceae	Prasiola	Prasiola crispa
Eukaryota	Chlorophyta	Trebouxiophyceae	Prasiolales	Prasiolaceae	Prasiola	Prasiola sp. SPO1618
Eukaryota	Chlorophyta	Trebouxiophyceae	undefined	undefined	Chloroidium	Chloroidium angustoellipsoideum
Eukaryota	Chlorophyta	Trebouxiophyceae	undefined	undefined	Chloroidium	Chloroidium saccharophilum
Eukaryota	Chlorophyta	Trebouxiophyceae	undefined	undefined	Coccomyxa	Coccomyxa sp. DCDR
Eukaryota	Chlorophyta	Trebouxiophyceae	undefined	undefined	Phyllosiphon	Phyllosiphon arisari
Eukaryota	Chlorophyta	Trebouxiophyceae	undefined	undefined	Pseudostichococcus	Pseudostichococcus monallantoides
Eukaryota	Chlorophyta	Ulvophyceae	Ulotrichales	undefined	Rhexinema	Rhexinema paucicellulare
Eukaryota	Chlorophyta	Ulvophyceae	Ulotrichales	undefined	Sarcinofilum	Sarcinofilum mucosum
Eukaryota	Ciliophora	Colpodea	Cyrtolophosidida	Cyrtolophosididae	Pseudocyrtolophosis	Pseudocyrtolophosis alpestris
Eukaryota	Ciliophora	Colpodea	Grossglockneriida	Grossglockneriidae	Mykophagophrys	Mykophagophrys terricola
Eukaryota	Ciliophora	Colpodea	Sorogenida	Sorogenidae	Ottowphyra	Ottowphyra dragescoi
Eukaryota	Ciliophora	Litostomatea	Haptorida	Didiniidae	Monodinium	Monodinium sp. HCB-2005
Eukaryota	Ciliophora	Litostomatea	Haptorida	Dileptidae	Dileptus	Dileptus jonesi
Eukaryota	Ciliophora	Litostomatea	Haptorida	Dileptidae	Pelagodileptus	Pelagodileptus trachelioides
Eukaryota	Ciliophora	Litostomatea	Haptorida	Enchelyidae	Enchelys	Enchelys megaspinata
Eukaryota	Ciliophora	Litostomatea	Haptorida	Lacrymariidae	Lacrymaria	Lacrymaria sp. FG-2017a
Eukaryota	Ciliophora	Litostomatea	Haptorida	Lacrymariidae	Phialina	Phialina vertens
Eukaryota	Ciliophora	Litostomatea	Haptorida	Spathidiidae	Apobryophyllum	Apobryophyllum schmidingeri
Eukaryota	Ciliophora	Litostomatea	Haptorida	Trachelophyllidae	Acaryophrya	Acaryophrya sp. PV-2014
Eukaryota	Ciliophora	Litostomatea	Pleurostomatida	Amphileptidae	Amphileptus	Amphileptus sp. PHB08122401
Eukaryota	Ciliophora	Nassophorea	Nassulida	Colpodidiidae	Apocolpodidium	Apocolpodidium etoschense
Eukaryota	Ciliophora	Nassophorea	Nassulida	Furgasoniidae	Furgasonia	Furgasonia blochmanni
Eukaryota	Ciliophora	Nassophorea	Nassulida	Nassulidae	Nassula	Nassula labiata
Eukaryota	Ciliophora	Nassophorea	Nassulida	Nassulidae	Nassula	Nassula sp. QD2
Eukaryota	Ciliophora	Nassophorea	Nassulida	Nassulidae	Naxella	Naxella paralucida
Eukaryota	Ciliophora	Oligohymenophorea	Hymenostomatida	Tetrahymenidae	Tetrahymena	Tetrahymena sp.
Eukaryota	Ciliophora	Oligohymenophorea	Mobilida	Trichodinidae	Trichodinella	Trichodinella sp. ZZ-2012
Eukaryota	Ciliophora	Oligohymenophorea	Peniculida	Stokesiidae	Stokesia	Stokesia vernalis
Eukaryota	Ciliophora	Oligohymenophorea	Philasterida	Cinetochilidae	Platynematum	Platynematum salinarum
Eukaryota	Ciliophora	Oligohymenophorea	Philasterida	Cohnilembidae	Cohnilembus	Cohnilembus verminus
Eukaryota	Ciliophora	Oligohymenophorea	Philasterida	Pseudocohnilembidae	Pseudocohnilembus	Pseudocohnilembus persalinus
Eukaryota	Ciliophora	Oligohymenophorea	Pleuronematida	Cyclidiidae	Cristigera	Cristigera media
Eukaryota	Ciliophora	Oligohymenophorea	Sessilida	Epistylidae	Rhabdostyla	Rhabdostyla sp. 5 PPS-2010
Eukaryota	Ciliophora	Oligohymenophorea	Sessilida	Operculariidae	Opercularia	Opercularia microdiscum
Eukaryota	Ciliophora	Oligohymenophorea	Sessilida	Vaginicolidae	Vaginicola	Vaginicola sp. NMW-2014
Eukaryota	Ciliophora	Oligohymenophorea	undefined	Cryptochilidae	Biggaria	Biggaria bermudensis
Eukaryota	Ciliophora	Phyllopharyngea	Chlamydodontida	Chilodonellidae	Chilodonella	Chilodonella acuta
Eukaryota	Ciliophora	Phyllopharyngea	Chlamydodontida	Chilodonellidae	Pseudochilodonopsis	Pseudochilodonopsis mutabilis
Eukaryota	Ciliophora	Phyllopharyngea	Chlamydodontida	Chilodonellidae	Pseudochilodonopsis	Pseudochilodonopsis quadrivacuolata
Eukaryota	Ciliophora	Phyllopharyngea	Chlamydodontida	Chilodonellidae	Pseudochilodonopsis	Pseudochilodonopsis sp. 3 WS-2013
Eukaryota	Ciliophora	Phyllopharyngea	Dysteriida	Dysteriidae	Microdysteria	Microdysteria decora
Eukaryota	Ciliophora	Prostomatea	Prorodontida	Colepidae	Levicoleps	Levicoleps taehwae
Eukaryota	Ciliophora	Prostomatea	Prorodontida	undefined	Halodinium	Halodinium verrucatum
Eukaryota	Ciliophora	Spirotrichea	Sporadotrichida	Oxytrichidae	Hemiurosomoida	Hemiurosomoida longa
Eukaryota	Ciliophora	Spirotrichea	Sporadotrichida	Oxytrichidae	Oxytricha	Oxytricha paragranulifera
Eukaryota	Ciliophora	Spirotrichea	Sporadotrichida	Oxytrichidae	Tachysoma	Tachysoma pellionellum
Eukaryota	Ciliophora	Spirotrichea	Sporadotrichida	Oxytrichidae	Urosomoida	Urosomoida agilis
Eukaryota	Ciliophora	Spirotrichea	Sporadotrichida	Trachelostylidae	Lamtostyla	Lamtostyla ovalis
Eukaryota	Ciliophora	Spirotrichea	Stichotrichida	Amphisiellidae	Amphisiella	Amphisiella pulchra
Eukaryota	Ciliophora	Spirotrichea	Stichotrichida	Amphisiellidae	Onychodromus	Onychodromus quadricornutus
Eukaryota	Ciliophora	Spirotrichea	Stichotrichida	Keronidae	Keronopsis	Keronopsis helluo
Eukaryota	Ciliophora	Spirotrichea	Stichotrichida	Spirofilidae	Urospinula	Urospinula succisa
Eukaryota	Ciliophora	Spirotrichea	undefined	undefined	Parabistichella	Parabistichella variabilis
Eukaryota	Ciliophora	Spirotrichea	Urostylida	Pseudokeronopsidae	Paraholosticha	Paraholosticha pannonica
Eukaryota	Ciliophora	Spirotrichea	Urostylida	Pseudourostylidae	Pseudourostyla	Pseudourostyla nova
Eukaryota	Nematoda	Chromadorea	Monhysterida	Monhysteridae	Halomonhystera	Halomonhystera sp. n. JVC-2014
Eukaryota	Nematoda	Chromadorea	Rhabditida	Cephalobidae	Eucephalobus	Eucephalobus oxyuroides
Eukaryota	Nematoda	Chromadorea	Rhabditida	Cephalobidae	Scottnema	Scottnema lindsayae
Eukaryota	Nematoda	Chromadorea	Rhabditida	Panagrolaimidae	Halicephalobus	Halicephalobus sp. AB7
Eukaryota	Nematoda	Chromadorea	Rhabditida	Pratylenchidae	Pratylenchus	Pratylenchus thornei
Eukaryota	Nematoda	Chromadorea	Rhabditida	Rhabditidae	Pelodera	Pelodera teres
Eukaryota	Nematoda	Enoplea	Dorylaimida	Qudsianematidae	Allodorylaimus	Allodorylaimus sp. 1 WJW-2018
Eukaryota	Nematoda	Enoplea	Dorylaimida	Qudsianematidae	Discolaimus	Discolaimus cf. major HHBM-2007a
Eukaryota	Tardigrada	Eutardigrada	Apochela	Milnesiidae	Milnesium	Milnesium tardigradum
Eukaryota	Tardigrada	Eutardigrada	Parachela	Hypsibiidae	Acutuncus	Acutuncus antarcticus
Eukaryota	Tardigrada	Eutardigrada	Parachela	Hypsibiidae	Diphascon	Diphascon pingue
Eukaryota	Tardigrada	Eutardigrada	Parachela	Macrobiotidae	Macrobiotus	Macrobiotus hufelandi
Eukaryota	Tardigrada	Eutardigrada	Parachela	Macrobiotidae	Mesobiotus	Mesobiotus furciger
Eukaryota	Tardigrada	Eutardigrada	Parachela	Macrobiotidae	Minibiotus	Minibiotus gumersindoi
Eukaryota	Tardigrada	Eutardigrada	Parachela	Macrobiotidae	Minibiotus	Minibiotus sp. TarCPH28
Eukaryota	Tardigrada	Heterotardigrada	Echiniscoidea	Echiniscidae	Echiniscus	Echiniscus jenningsi
Eukaryota	Tardigrada	Heterotardigrada	Echiniscoidea	Echiniscidae	Pseudechiniscus	Pseudechiniscus titianae
