## Supplementary material for "Antarctic biodiversity predictions through substrate qualities and environmental DNA": Web Table 8

### Sheet: Sheet 1
	Africa	Antarctica	Asia	Australia	Europe	North America	South America	Sum
Agrocybe rivulosa	0	0	0	0	1	0	1	2
Amanita brunnescens	0	0	0	0	0	1	0	1
Apiotrichum domesticum	0	0	0	0	0	0	1	1
Apobryophyllum schmidingeri	0	0	1	0	0	0	0	1
Auricularia auricula-judae	0	0	0	0	1	0	0	1
Buckleyzyma aurantiaca	1	0	0	1	0	0	0	2
Catena viridis	0	0	0	0	1	0	0	1
Cerinomyces canadensis	0	0	1	0	1	0	0	2
Chilodonella acuta	0	0	1	0	0	1	1	3
Chlorogonium metamorphum	0	0	0	0	1	0	0	1
Chloroidium saccharophilum	0	0	1	0	1	0	0	2
Climacodon pulcherrimus	0	0	1	0	1	1	0	3
Closteriopsis acicularis	0	0	1	0	1	0	0	2
Cohnilembus verminus	0	0	1	1	0	0	0	2
Cristigera media	0	0	0	1	0	0	0	1
Cystofilobasidium infirmominiatum	0	0	0	1	0	0	0	1
Desmococcus olivaceus	0	0	0	0	1	0	0	1
Dictyonema sericeum	0	0	0	1	0	1	1	3
Diphascon pingue	0	0	0	0	1	0	0	1
Discolaimus Cobb,	1	0	0	0	0	1	0	2
Discolaimus major	0	0	0	0	1	0	0	1
Donkia pulcherrima	1	0	0	1	0	0	1	3
Echiniscus jenningsi	0	1	0	0	0	0	0	1
Eucephalobus oxyuroides	0	0	0	0	1	0	0	1
Furgasonia blochmanni	0	0	1	0	0	0	1	2
Glaciozyma antarctica	0	0	1	0	0	0	0	1
Haematococcus lacustris	0	0	1	1	1	1	0	4
Hebeloma crustuliniforme	1	0	0	1	1	1	0	4
Hymenochaete cruenta	0	0	0	1	1	0	0	2
Koliella spiculiformis	0	0	0	0	1	0	0	1
Laetisaria roseipellis	0	0	0	0	1	1	0	2
Leucogyrophana romellii	0	0	0	0	1	1	0	2
Limonomyces roseipellis	0	0	0	0	1	0	0	1
Macrobiotus hufelandi	0	0	0	0	1	0	0	1
Milnesium tardigradum	0	0	1	0	1	1	0	3
Mrakia frigida	0	0	0	0	1	0	0	1
Mycetinis alliaceus	0	0	0	0	1	0	0	1
Nassula labiata	0	0	0	0	1	0	0	1
Oophila amblystomatis	0	0	0	0	0	1	0	1
Pascherina tetras	0	0	0	0	1	1	0	2
Pelagodileptus trachelioides	0	0	1	0	0	0	0	1
Pelodera teres	0	0	0	0	1	0	0	1
Phanerochaete chrysosporium	0	0	1	0	1	1	0	3
Phanerodontia chrysosporium	0	0	0	0	0	1	0	1
Phyllosiphon arisari	0	0	0	1	1	1	0	3
Porpolomopsis calyptriformis	0	0	0	0	1	1	0	2
Porpolomopsis lewelliniae	0	0	0	1	0	0	0	1
Prasiola crispa	0	0	0	0	1	0	0	1
Pratylenchus thornei	1	0	0	0	0	0	1	2
Pseudocohnilembus persalinus	0	0	0	1	0	0	0	1
Pseudocyrtolophosis alpestris	0	0	0	0	0	0	1	1
Resinicium friabile	0	0	0	1	0	1	0	2
Rhizoctonia solani	0	0	1	1	1	1	0	4
Rhodocybella rhododendri	0	0	0	0	0	1	0	1
Rhodotorula dairenensis	0	0	0	0	0	0	1	1
Rhodotorula glutinis	0	0	0	0	1	0	1	2
Rhodotorula mucilaginosa	0	0	0	1	0	1	0	2
Rigidoporus corticola	0	0	0	0	1	0	0	1
Rogersella griseliniae	0	0	0	1	1	0	0	2
Rusalka fusiformis	0	0	0	0	1	0	0	1
Scenedesmus incrassatulus	0	0	0	0	1	0	0	1
Scottnema lindsayae	0	1	0	0	0	0	0	1
Sphaerella lacustris	0	0	0	0	0	1	1	2
Stereum rugosum	0	0	0	1	1	1	0	3
Stokesia vernalis	0	0	1	0	1	0	0	2
Suillus lakei	0	0	0	1	0	1	0	2
Syzygospora alba	0	0	0	0	0	0	1	1
Tachysoma pellionellum	0	0	0	0	0	1	1	2
Thanatephorus cucumeris	0	0	0	1	0	0	0	1
Udeniomyces puniceus	0	0	0	0	1	1	0	2
Ustilago bromivora	0	0	1	1	1	1	0	4
Vishniacozyma dimennae	0	0	0	1	0	0	0	1
Sum	5	2	16	21	40	26	13	123
